# Interactive machine learning for fast and robust cell profiling

**DOI:** 10.1101/2020.02.20.956268

**Authors:** Lisa Laux, Marie F.A. Cutiongco, Nikolaj Gadegaard, Bjørn Sand Jensen

**Author notes:** These authors contributed equally to this work (Lisa Laux, Marie F.A. Cutiongco).

## Abstract

Automatic profiling of cell morphology is a powerful tool for inferring cell function. However, this technique retains a high barrier to entry. In particular, configuring image processing parameters for optimal cell profiling is susceptible to cognitive biases and dependent on user experience. Here, we use interactive machine learning to identify the optimum cell profiling configuration that maximises quality of the cell profiling outcome. The process is guided by the user, from whom a rating of the quality of a cell profiling configuration is obtained. We use Bayesian optimisation, an established machine learning algorithm, to learn from this information and automatically recommend the next configuration to examine with the aim to maximize the quality of the processing or analysis. Compared to existing interactive machine learning tools that require domain expertise for per-class or per-pixel annotations, we rely on users explicit assessment of output quality of the cell profiling task at hand. We validated our interactive approach against the standard human trial-and-error scheme to optimise an object segmentation task using the standard software CellProfiler. Our toolkit enabled rapid optimisation of an object segmentation pipeline, increasing the quality of object segmentation over a pipeline optimised through trial-and-error. Users also attested to the ease of use and reduced cognitive load enabled by our machine learning strategy over the standard approach. We envision that our interactive machine learning approach can enhance the quality and efficiency of pipeline optimisation to democratise image-based cell profiling.
