## Supplementary material for "Interactive machine learning for fast and robust cell profiling": All supplementary files: SurveyData.xlsx

### Sheet: Sheet1
		StronglyDisagree	Disagree	Neutral	Agree	StronglyAgree	Total number of participants
AutomatedEvaluation	The automated configuration of the pipeline parameters is easy to implement	2	5	3	6	0	16
	The amount of time provided was sufficient to configure the pipeline for optimal object segmentation	2	11	0	3	0	16
Manual Evaluation	Giving feedback on object segmentation is easy and straightforward	0	0	0	6	10	16
	The amount of time provided was sufficient to configure the pipeline for optimal object segmentation	0	1	3	6	6	16
User Optimization	I would regularly use the new plugins to automatically optimise my iamge segmentation pipeline	0	0	1	11	4	16
	Changing the parameters of the pipeline to achieve optimal object segmentation is easy	4	6	3	3	0	16
	The amount of time provided was sufficient to configure the pipeline for optimal object segmentation	4	6	5	1	0	16
