## Supplementary material for "Interactive machine learning for fast and robust cell profiling": All supplementary files: IoU_Experiment1_cell.csv

IoU	Participant	Segmentation Mode	Image
5.05E-01	Participant6	Automated	A
2.90E-01	Participant9	Automated	A
6.97E-01	Participant1	Automated	A
6.47E-01	Participant15	Automated	A
7.39E-01	Participant13	Automated	A
2.90E-01	Participant8	Automated	A
2.34E-01	Participant4	Automated	A
2.90E-01	Participant10	Automated	A
6.68E-04	Participant9	Automated	B
7.10E-01	Participant6	Automated	B
0.00E+00	Participant1	Automated	B
6.68E-04	Participant15	Automated	B
6.68E-04	Participant8	Automated	B
9.05E-01	Participant13	Automated	B
6.68E-04	Participant4	Automated	B
6.68E-04	Participant10	Automated	B
3.82E-04	Participant9	Automated	C
7.03E-01	Participant6	Automated	C
5.97E-01	Participant15	Automated	C
8.31E-01	Participant1	Automated	C
3.82E-04	Participant8	Automated	C
6.85E-01	Participant13	Automated	C
3.82E-04	Participant10	Automated	C
3.82E-04	Participant4	Automated	C
6.84E-01	Participant1	Automated	D
7.31E-02	Participant15	Automated	D
1.06E-03	Participant9	Automated	D
2.47E-01	Participant6	Automated	D
1.06E-03	Participant8	Automated	D
7.90E-01	Participant13	Automated	D
1.06E-03	Participant4	Automated	D
1.06E-03	Participant10	Automated	D
1.91E-01	Participant15	Automated	E
6.46E-01	Participant1	Automated	E
2.92E-01	Participant9	Automated	E
3.17E-01	Participant6	Automated	E
2.92E-01	Participant8	Automated	E
7.27E-01	Participant13	Automated	E
2.92E-01	Participant10	Automated	E
2.85E-01	Participant4	Automated	E
3.68E-01	Participant15	Automated	F
8.13E-01	Participant1	Automated	F
4.00E-01	Participant6	Automated	F
3.68E-01	Participant9	Automated	F
7.87E-01	Participant13	Automated	F
3.68E-01	Participant8	Automated	F
3.68E-01	Participant10	Automated	F
6.38E-04	Participant4	Automated	F
7.58E-01	Participant1	Automated	G
0.00E+00	Participant15	Automated	G
5.66E-01	Participant6	Automated	G
3.50E-01	Participant9	Automated	G
7.36E-01	Participant13	Automated	G
3.50E-01	Participant8	Automated	G
3.89E-01	Participant4	Automated	G
3.50E-01	Participant10	Automated	G
8.07E-04	Participant4	Automated	H
8.07E-04	Participant10	Automated	H
7.66E-01	Participant13	Automated	H
8.07E-04	Participant8	Automated	H
5.68E-01	Participant6	Automated	H
8.07E-04	Participant9	Automated	H
5.87E-01	Participant1	Automated	H
2.96E-01	Participant15	Automated	H
5.70E-01	Participant10	Automated	I
7.62E-01	Participant4	Automated	I
7.20E-04	Participant13	Automated	I
5.70E-01	Participant8	Automated	I
7.08E-01	Participant6	Automated	I
5.70E-01	Participant9	Automated	I
6.40E-01	Participant15	Automated	I
8.36E-01	Participant1	Automated	I
9.78E-04	Participant10	Automated	J
7.29E-01	Participant4	Automated	J
9.78E-04	Participant8	Automated	J
9.78E-04	Participant13	Automated	J
9.78E-04	Participant9	Automated	J
3.96E-01	Participant6	Automated	J
9.53E-04	Participant15	Automated	J
7.40E-01	Participant1	Automated	J
7.58E-01	Participant10	Composite	A
7.58E-01	Participant4	Composite	A
2.49E-01	Participant6	Composite	A
6.50E-01	Participant9	Composite	A
6.95E-01	Participant13	Composite	A
7.67E-01	Participant15	Composite	A
7.67E-01	Participant8	Composite	A
9.07E-01	Participant10	Composite	B
9.07E-01	Participant4	Composite	B
8.53E-01	Participant9	Composite	B
6.68E-04	Participant13	Composite	B
6.68E-04	Participant6	Composite	B
9.06E-01	Participant15	Composite	B
9.06E-01	Participant8	Composite	B
8.95E-01	Participant10	Composite	C
8.95E-01	Participant4	Composite	C
5.37E-01	Participant13	Composite	C
8.30E-01	Participant9	Composite	C
3.82E-04	Participant6	Composite	C
8.94E-01	Participant15	Composite	C
8.94E-01	Participant8	Composite	C
8.01E-01	Participant10	Composite	D
8.01E-01	Participant4	Composite	D
6.94E-01	Participant9	Composite	D
7.11E-02	Participant13	Composite	D
1.06E-03	Participant6	Composite	D
7.98E-01	Participant8	Composite	D
7.98E-01	Participant15	Composite	D
7.34E-01	Participant10	Composite	E
7.34E-01	Participant4	Composite	E
2.15E-01	Participant13	Composite	E
3.67E-01	Participant9	Composite	E
2.97E-01	Participant6	Composite	E
7.31E-01	Participant8	Composite	E
7.31E-01	Participant15	Composite	E
7.88E-01	Participant10	Composite	F
7.88E-01	Participant4	Composite	F
3.52E-01	Participant6	Composite	F
3.25E-01	Participant13	Composite	F
8.28E-01	Participant9	Composite	F
7.86E-01	Participant8	Composite	F
7.86E-01	Participant15	Composite	F
7.42E-01	Participant10	Composite	G
7.42E-01	Participant4	Composite	G
0.00E+00	Participant6	Composite	G
7.56E-01	Participant9	Composite	G
5.19E-01	Participant13	Composite	G
7.42E-01	Participant8	Composite	G
7.42E-01	Participant15	Composite	G
7.55E-01	Participant15	Composite	H
7.55E-01	Participant8	Composite	H
8.07E-04	Participant6	Composite	H
6.07E-01	Participant9	Composite	H
8.07E-04	Participant13	Composite	H
7.58E-01	Participant4	Composite	H
7.58E-01	Participant10	Composite	H
8.65E-01	Participant15	Composite	I
8.65E-01	Participant8	Composite	I
4.94E-01	Participant6	Composite	I
4.94E-01	Participant13	Composite	I
8.39E-01	Participant9	Composite	I
8.65E-01	Participant4	Composite	I
8.65E-01	Participant10	Composite	I
7.95E-01	Participant15	Composite	J
7.95E-01	Participant8	Composite	J
1.52E-01	Participant13	Composite	J
7.35E-01	Participant9	Composite	J
9.78E-04	Participant6	Composite	J
7.84E-01	Participant4	Composite	J
7.84E-01	Participant10	Composite	J
7.67E-01	Participant15	Manual	A
7.67E-01	Participant4	Manual	A
5.71E-01	Participant13	Manual	A
7.29E-01	Participant8	Manual	A
7.88E-01	Participant1	Manual	A
7.67E-01	Participant6	Manual	A
7.67E-01	Participant10	Manual	A
7.67E-01	Participant9	Manual	A
9.06E-01	Participant15	Manual	B
9.06E-01	Participant4	Manual	B
7.45E-01	Participant13	Manual	B
9.08E-01	Participant8	Manual	B
9.12E-01	Participant1	Manual	B
9.06E-01	Participant10	Manual	B
9.06E-01	Participant9	Manual	B
9.06E-01	Participant6	Manual	B
8.94E-01	Participant15	Manual	C
8.94E-01	Participant4	Manual	C
8.19E-01	Participant13	Manual	C
8.97E-01	Participant8	Manual	C
8.90E-01	Participant1	Manual	C
8.94E-01	Participant9	Manual	C
8.94E-01	Participant10	Manual	C
8.94E-01	Participant6	Manual	C
7.98E-01	Participant4	Manual	D
7.98E-01	Participant15	Manual	D
4.07E-01	Participant13	Manual	D
7.77E-01	Participant8	Manual	D
7.98E-01	Participant10	Manual	D
7.98E-01	Participant9	Manual	D
7.98E-01	Participant6	Manual	D
8.11E-01	Participant1	Manual	D
7.31E-01	Participant4	Manual	E
7.31E-01	Participant15	Manual	E
9.96E-04	Participant13	Manual	E
7.37E-01	Participant8	Manual	E
7.31E-01	Participant9	Manual	E
7.31E-01	Participant10	Manual	E
7.31E-01	Participant6	Manual	E
7.61E-01	Participant1	Manual	E
7.86E-01	Participant4	Manual	F
7.86E-01	Participant15	Manual	F
7.82E-01	Participant13	Manual	F
7.87E-01	Participant8	Manual	F
7.86E-01	Participant6	Manual	F
7.86E-01	Participant9	Manual	F
7.86E-01	Participant10	Manual	F
7.96E-01	Participant1	Manual	F
7.42E-01	Participant4	Manual	G
7.42E-01	Participant15	Manual	G
5.68E-01	Participant13	Manual	G
6.91E-01	Participant8	Manual	G
7.42E-01	Participant6	Manual	G
7.42E-01	Participant10	Manual	G
7.42E-01	Participant9	Manual	G
6.95E-01	Participant1	Manual	G
7.55E-01	Participant1	Manual	H
7.55E-01	Participant6	Manual	H
7.55E-01	Participant10	Manual	H
7.55E-01	Participant9	Manual	H
7.66E-01	Participant8	Manual	H
3.20E-01	Participant13	Manual	H
7.55E-01	Participant15	Manual	H
7.55E-01	Participant4	Manual	H
8.66E-01	Participant1	Manual	I
8.65E-01	Participant6	Manual	I
8.65E-01	Participant9	Manual	I
8.65E-01	Participant10	Manual	I
8.67E-01	Participant8	Manual	I
8.16E-01	Participant13	Manual	I
8.65E-01	Participant15	Manual	I
8.65E-01	Participant4	Manual	I
7.87E-01	Participant1	Manual	J
7.95E-01	Participant9	Manual	J
7.95E-01	Participant10	Manual	J
7.95E-01	Participant6	Manual	J
6.82E-01	Participant8	Manual	J
7.11E-01	Participant13	Manual	J
7.95E-01	Participant15	Manual	J
7.95E-01	Participant4	Manual	J
6.64E-01	Participant10	UserOptimized	A
8.30E-01	Participant9	UserOptimized	A
3.11E-01	Participant6	UserOptimized	A
7.80E-01	Participant1	UserOptimized	A
7.02E-01	Participant8	UserOptimized	A
2.52E-04	Participant13	UserOptimized	A
2.10E-01	Participant4	UserOptimized	A
7.99E-01	Participant15	UserOptimized	A
3.78E-01	Participant6	UserOptimized	B
2.26E-03	Participant9	UserOptimized	B
9.11E-01	Participant10	UserOptimized	B
9.06E-01	Participant1	UserOptimized	B
8.63E-01	Participant8	UserOptimized	B
4.52E-04	Participant13	UserOptimized	B
7.09E-04	Participant4	UserOptimized	B
9.07E-01	Participant15	UserOptimized	B
3.82E-04	Participant6	UserOptimized	C
9.28E-01	Participant9	UserOptimized	C
8.85E-01	Participant10	UserOptimized	C
8.25E-01	Participant1	UserOptimized	C
3.72E-01	Participant8	UserOptimized	C
1.86E-04	Participant13	UserOptimized	C
5.73E-04	Participant4	UserOptimized	C
8.94E-01	Participant15	UserOptimized	C
7.47E-01	Participant1	UserOptimized	D
1.10E-01	Participant6	UserOptimized	D
5.30E-01	Participant9	UserOptimized	D
7.97E-01	Participant10	UserOptimized	D
7.11E-01	Participant8	UserOptimized	D
7.94E-04	Participant13	UserOptimized	D
8.03E-01	Participant15	UserOptimized	D
1.04E-01	Participant4	UserOptimized	D
7.27E-01	Participant1	UserOptimized	E
9.96E-04	Participant6	UserOptimized	E
8.13E-01	Participant9	UserOptimized	E
8.17E-04	Participant10	UserOptimized	E
6.68E-01	Participant8	UserOptimized	E
8.42E-04	Participant13	UserOptimized	E
7.68E-01	Participant15	UserOptimized	E
7.42E-02	Participant4	UserOptimized	E
7.65E-01	Participant1	UserOptimized	F
7.82E-01	Participant10	UserOptimized	F
4.74E-01	Participant9	UserOptimized	F
7.56E-01	Participant6	UserOptimized	F
7.48E-01	Participant8	UserOptimized	F
3.97E-04	Participant13	UserOptimized	F
8.52E-01	Participant15	UserOptimized	F
4.33E-01	Participant4	UserOptimized	F
5.45E-01	Participant1	UserOptimized	G
6.82E-01	Participant10	UserOptimized	G
1.92E-01	Participant9	UserOptimized	G
6.53E-01	Participant6	UserOptimized	G
6.57E-02	Participant8	UserOptimized	G
0.00E+00	Participant13	UserOptimized	G
7.47E-01	Participant15	UserOptimized	G
2.32E-01	Participant4	UserOptimized	G
6.01E-01	Participant4	UserOptimized	H
7.89E-01	Participant15	UserOptimized	H
8.20E-04	Participant13	UserOptimized	H
6.85E-01	Participant8	UserOptimized	H
2.66E-03	Participant9	UserOptimized	H
5.02E-01	Participant10	UserOptimized	H
1.31E-01	Participant6	UserOptimized	H
7.47E-01	Participant1	UserOptimized	H
5.70E-04	Participant4	UserOptimized	I
8.82E-01	Participant15	UserOptimized	I
4.28E-04	Participant13	UserOptimized	I
4.28E-04	Participant8	UserOptimized	I
2.55E-02	Participant9	UserOptimized	I
8.73E-01	Participant10	UserOptimized	I
7.84E-01	Participant6	UserOptimized	I
8.44E-01	Participant1	UserOptimized	I
5.81E-04	Participant4	UserOptimized	J
7.99E-01	Participant15	UserOptimized	J
9.63E-04	Participant13	UserOptimized	J
4.74E-04	Participant8	UserOptimized	J
6.72E-01	Participant6	UserOptimized	J
5.35E-04	Participant10	UserOptimized	J
4.55E-03	Participant9	UserOptimized	J
4.86E-01	Participant1	UserOptimized	J
6.87E-01	CellProfilerExpert	CellProfiler	CP
8.45E-01	CellProfilerExpert	CellProfiler	CP
8.23E-01	CellProfilerExpert	CellProfiler	CP
6.68E-01	CellProfilerExpert	CellProfiler	CP
6.21E-01	CellProfilerExpert	CellProfiler	CP
8.18E-01	CellProfilerExpert	CellProfiler	CP
7.47E-01	CellProfilerExpert	CellProfiler	CP
5.26E-01	CellProfilerExpert	CellProfiler	CP
8.33E-01	CellProfilerExpert	CellProfiler	CP
1.04E-03	CellProfilerExpert	CellProfiler	CP
