## Supplementary material for "Interactive machine learning for fast and robust cell profiling": All supplementary files: IoU_Experiment2_cell.csv

IoU	Participant	Segmentation mode	Image
7.93E-01	Participant12	Automated	A
7.88E-01	Participant14	Automated	A
8.00E-01	Participant7	Automated	A
8.00E-01	Participant16	Automated	A
7.98E-01	Participant2	Automated	A
7.98E-01	Participant5	Automated	A
8.00E-01	Participant11	Automated	A
7.97E-01	Participant3	Automated	A
6.36E-01	Participant12	Automated	B
6.37E-01	Participant14	Automated	B
8.72E-01	Participant7	Automated	B
8.72E-01	Participant16	Automated	B
6.46E-01	Participant2	Automated	B
6.46E-01	Participant5	Automated	B
8.72E-01	Participant11	Automated	B
6.08E-01	Participant3	Automated	B
8.61E-01	Participant12	Automated	C
8.49E-01	Participant14	Automated	C
8.62E-01	Participant7	Automated	C
8.68E-01	Participant2	Automated	C
8.62E-01	Participant16	Automated	C
8.62E-01	Participant11	Automated	C
8.68E-01	Participant5	Automated	C
8.38E-01	Participant3	Automated	C
4.65E-01	Participant12	Automated	D
4.52E-01	Participant7	Automated	D
2.97E-01	Participant14	Automated	D
4.33E-01	Participant5	Automated	D
4.52E-01	Participant11	Automated	D
4.52E-01	Participant16	Automated	D
4.33E-01	Participant2	Automated	D
4.13E-01	Participant3	Automated	D
7.74E-01	Participant12	Automated	E
7.83E-01	Participant7	Automated	E
7.61E-01	Participant14	Automated	E
7.83E-01	Participant11	Automated	E
7.86E-01	Participant5	Automated	E
7.86E-01	Participant2	Automated	E
7.83E-01	Participant16	Automated	E
7.66E-01	Participant3	Automated	E
8.44E-01	Participant12	Automated	F
8.44E-01	Participant7	Automated	F
8.36E-01	Participant14	Automated	F
8.44E-01	Participant11	Automated	F
8.36E-01	Participant5	Automated	F
8.36E-01	Participant2	Automated	F
8.44E-01	Participant16	Automated	F
8.47E-01	Participant3	Automated	F
7.54E-01	Participant12	Automated	G
7.73E-01	Participant7	Automated	G
7.03E-01	Participant14	Automated	G
7.31E-01	Participant5	Automated	G
7.73E-01	Participant11	Automated	G
7.73E-01	Participant16	Automated	G
7.31E-01	Participant2	Automated	G
7.61E-01	Participant3	Automated	G
4.43E-01	Participant3	Automated	H
6.20E-01	Participant16	Automated	H
6.34E-01	Participant2	Automated	H
6.34E-01	Participant5	Automated	H
6.20E-01	Participant11	Automated	H
4.47E-01	Participant14	Automated	H
6.20E-01	Participant7	Automated	H
4.69E-01	Participant12	Automated	H
7.89E-01	Participant3	Automated	I
8.00E-01	Participant2	Automated	I
7.85E-01	Participant16	Automated	I
7.85E-01	Participant11	Automated	I
8.00E-01	Participant5	Automated	I
7.60E-01	Participant14	Automated	I
7.85E-01	Participant7	Automated	I
7.83E-01	Participant12	Automated	I
8.25E-01	Participant3	Automated	J
8.57E-01	Participant2	Automated	J
8.40E-01	Participant16	Automated	J
8.40E-01	Participant11	Automated	J
8.57E-01	Participant5	Automated	J
8.22E-01	Participant14	Automated	J
8.40E-01	Participant7	Automated	J
8.34E-01	Participant12	Automated	J
7.96E-01	Participant2	Composite	A
7.96E-01	Participant5	Composite	A
8.00E-01	Participant11	Composite	A
8.09E-01	Participant16	Composite	A
7.96E-01	Participant3	Composite	A
8.00E-01	Participant14	Composite	A
8.02E-01	Participant7	Composite	A
8.11E-01	Participant12	Composite	A
6.42E-01	Participant2	Composite	B
6.42E-01	Participant5	Composite	B
8.72E-01	Participant11	Composite	B
6.42E-01	Participant3	Composite	B
8.88E-01	Participant16	Composite	B
8.72E-01	Participant14	Composite	B
6.39E-01	Participant12	Composite	B
6.45E-01	Participant7	Composite	B
8.87E-01	Participant2	Composite	C
8.87E-01	Participant5	Composite	C
8.64E-01	Participant11	Composite	C
8.87E-01	Participant3	Composite	C
8.70E-01	Participant16	Composite	C
8.62E-01	Participant14	Composite	C
8.92E-01	Participant12	Composite	C
8.64E-01	Participant7	Composite	C
2.83E-01	Participant5	Composite	D
2.83E-01	Participant2	Composite	D
2.83E-01	Participant3	Composite	D
7.98E-01	Participant16	Composite	D
3.50E-01	Participant11	Composite	D
4.52E-01	Participant14	Composite	D
3.49E-01	Participant12	Composite	D
3.91E-01	Participant7	Composite	D
7.69E-01	Participant5	Composite	E
7.69E-01	Participant2	Composite	E
7.69E-01	Participant3	Composite	E
7.83E-01	Participant16	Composite	E
7.80E-01	Participant11	Composite	E
7.83E-01	Participant14	Composite	E
7.88E-01	Participant12	Composite	E
7.86E-01	Participant7	Composite	E
8.51E-01	Participant5	Composite	F
8.51E-01	Participant2	Composite	F
8.50E-01	Participant16	Composite	F
8.51E-01	Participant3	Composite	F
8.29E-01	Participant11	Composite	F
8.44E-01	Participant14	Composite	F
8.36E-01	Participant7	Composite	F
8.44E-01	Participant12	Composite	F
7.61E-01	Participant5	Composite	G
7.61E-01	Participant2	Composite	G
7.61E-01	Participant16	Composite	G
7.61E-01	Participant3	Composite	G
7.55E-01	Participant11	Composite	G
7.73E-01	Participant14	Composite	G
7.66E-01	Participant7	Composite	G
7.56E-01	Participant12	Composite	G
6.26E-01	Participant7	Composite	H
6.47E-01	Participant12	Composite	H
6.20E-01	Participant14	Composite	H
5.75E-01	Participant11	Composite	H
6.41E-01	Participant16	Composite	H
6.30E-01	Participant3	Composite	H
6.30E-01	Participant2	Composite	H
6.30E-01	Participant5	Composite	H
7.91E-01	Participant7	Composite	I
8.05E-01	Participant12	Composite	I
7.85E-01	Participant14	Composite	I
7.99E-01	Participant11	Composite	I
8.03E-01	Participant16	Composite	I
7.94E-01	Participant3	Composite	I
7.94E-01	Participant2	Composite	I
7.94E-01	Participant5	Composite	I
8.51E-01	Participant12	Composite	J
8.64E-01	Participant7	Composite	J
8.40E-01	Participant14	Composite	J
8.60E-01	Participant11	Composite	J
8.55E-01	Participant3	Composite	J
8.67E-01	Participant16	Composite	J
8.55E-01	Participant2	Composite	J
8.55E-01	Participant5	Composite	J
7.88E-01	Participant3	Manual	A
8.02E-01	Participant12	Manual	A
7.99E-01	Participant5	Manual	A
7.94E-01	Participant14	Manual	A
7.83E-01	Participant2	Manual	A
7.98E-01	Participant7	Manual	A
7.96E-01	Participant11	Manual	A
7.98E-01	Participant16	Manual	A
6.25E-01	Participant3	Manual	B
6.45E-01	Participant12	Manual	B
6.37E-01	Participant5	Manual	B
6.32E-01	Participant2	Manual	B
8.79E-01	Participant14	Manual	B
6.42E-01	Participant11	Manual	B
6.46E-01	Participant7	Manual	B
6.46E-01	Participant16	Manual	B
8.49E-01	Participant3	Manual	C
8.64E-01	Participant12	Manual	C
8.55E-01	Participant5	Manual	C
8.55E-01	Participant2	Manual	C
8.93E-01	Participant14	Manual	C
8.87E-01	Participant11	Manual	C
8.68E-01	Participant7	Manual	C
8.68E-01	Participant16	Manual	C
3.91E-01	Participant12	Manual	D
7.92E-01	Participant3	Manual	D
3.24E-01	Participant2	Manual	D
3.65E-01	Participant14	Manual	D
4.26E-01	Participant5	Manual	D
4.33E-01	Participant16	Manual	D
2.83E-01	Participant11	Manual	D
4.33E-01	Participant7	Manual	D
7.86E-01	Participant12	Manual	E
7.80E-01	Participant3	Manual	E
7.76E-01	Participant2	Manual	E
7.92E-01	Participant14	Manual	E
7.82E-01	Participant5	Manual	E
7.86E-01	Participant16	Manual	E
7.69E-01	Participant11	Manual	E
7.86E-01	Participant7	Manual	E
8.36E-01	Participant12	Manual	F
7.70E-01	Participant3	Manual	F
8.46E-01	Participant14	Manual	F
8.29E-01	Participant2	Manual	F
8.33E-01	Participant5	Manual	F
8.36E-01	Participant16	Manual	F
8.36E-01	Participant7	Manual	F
8.51E-01	Participant11	Manual	F
7.66E-01	Participant12	Manual	G
7.02E-01	Participant3	Manual	G
7.62E-01	Participant14	Manual	G
7.05E-01	Participant2	Manual	G
7.48E-01	Participant5	Manual	G
7.31E-01	Participant16	Manual	G
7.31E-01	Participant7	Manual	G
7.61E-01	Participant11	Manual	G
6.34E-01	Participant7	Manual	H
6.30E-01	Participant11	Manual	H
6.34E-01	Participant16	Manual	H
6.26E-01	Participant5	Manual	H
6.30E-01	Participant14	Manual	H
5.07E-01	Participant2	Manual	H
4.81E-01	Participant3	Manual	H
6.26E-01	Participant12	Manual	H
8.00E-01	Participant7	Manual	I
7.94E-01	Participant11	Manual	I
8.00E-01	Participant16	Manual	I
7.90E-01	Participant5	Manual	I
7.93E-01	Participant14	Manual	I
7.87E-01	Participant2	Manual	I
7.92E-01	Participant3	Manual	I
7.91E-01	Participant12	Manual	I
8.55E-01	Participant11	Manual	J
8.57E-01	Participant7	Manual	J
8.57E-01	Participant16	Manual	J
8.33E-01	Participant5	Manual	J
8.22E-01	Participant2	Manual	J
8.48E-01	Participant14	Manual	J
8.34E-01	Participant3	Manual	J
8.64E-01	Participant12	Manual	J
5.25E-01	Participant16	UserOptimized	A
8.35E-01	Participant11	UserOptimized	A
5.42E-01	Participant7	UserOptimized	A
8.39E-01	Participant2	UserOptimized	A
2.51E-01	Participant14	UserOptimized	A
5.49E-01	Participant5	UserOptimized	A
8.36E-01	Participant12	UserOptimized	A
5.49E-01	Participant3	UserOptimized	A
8.16E-01	Participant16	UserOptimized	B
6.73E-01	Participant7	UserOptimized	B
5.75E-01	Participant11	UserOptimized	B
1.92E-01	Participant14	UserOptimized	B
6.30E-01	Participant2	UserOptimized	B
6.71E-01	Participant5	UserOptimized	B
5.72E-01	Participant12	UserOptimized	B
6.71E-01	Participant3	UserOptimized	B
8.32E-01	Participant16	UserOptimized	C
7.54E-01	Participant7	UserOptimized	C
7.90E-01	Participant11	UserOptimized	C
7.16E-01	Participant14	UserOptimized	C
0.00E+00	Participant2	UserOptimized	C
0.00E+00	Participant5	UserOptimized	C
7.83E-01	Participant12	UserOptimized	C
7.52E-01	Participant3	UserOptimized	C
7.47E-01	Participant7	UserOptimized	D
3.51E-01	Participant11	UserOptimized	D
7.69E-01	Participant16	UserOptimized	D
3.23E-01	Participant5	UserOptimized	D
1.80E-01	Participant14	UserOptimized	D
3.43E-01	Participant2	UserOptimized	D
7.49E-01	Participant3	UserOptimized	D
7.75E-01	Participant12	UserOptimized	D
8.06E-01	Participant7	UserOptimized	E
7.24E-01	Participant11	UserOptimized	E
7.45E-01	Participant16	UserOptimized	E
7.97E-01	Participant5	UserOptimized	E
6.67E-01	Participant14	UserOptimized	E
6.83E-01	Participant2	UserOptimized	E
7.99E-01	Participant3	UserOptimized	E
7.60E-01	Participant12	UserOptimized	E
8.51E-01	Participant11	UserOptimized	F
7.08E-01	Participant7	UserOptimized	F
8.25E-01	Participant16	UserOptimized	F
8.02E-01	Participant5	UserOptimized	F
8.35E-01	Participant2	UserOptimized	F
8.29E-01	Participant14	UserOptimized	F
6.91E-01	Participant3	UserOptimized	F
8.73E-01	Participant12	UserOptimized	F
8.03E-01	Participant11	UserOptimized	G
7.57E-01	Participant7	UserOptimized	G
7.76E-01	Participant16	UserOptimized	G
7.48E-01	Participant5	UserOptimized	G
7.86E-01	Participant2	UserOptimized	G
7.78E-01	Participant14	UserOptimized	G
7.63E-01	Participant3	UserOptimized	G
8.26E-01	Participant12	UserOptimized	G
1.67E-01	Participant12	UserOptimized	H
3.96E-01	Participant3	UserOptimized	H
6.06E-01	Participant2	UserOptimized	H
5.82E-01	Participant14	UserOptimized	H
5.67E-01	Participant5	UserOptimized	H
1.72E-01	Participant16	UserOptimized	H
6.25E-01	Participant11	UserOptimized	H
3.91E-01	Participant7	UserOptimized	H
7.38E-01	Participant12	UserOptimized	I
7.62E-01	Participant3	UserOptimized	I
7.55E-01	Participant2	UserOptimized	I
2.28E-01	Participant14	UserOptimized	I
7.62E-01	Participant5	UserOptimized	I
6.95E-01	Participant16	UserOptimized	I
7.18E-01	Participant11	UserOptimized	I
7.63E-01	Participant7	UserOptimized	I
8.41E-01	Participant12	UserOptimized	J
8.44E-01	Participant3	UserOptimized	J
2.48E-01	Participant14	UserOptimized	J
8.46E-01	Participant2	UserOptimized	J
8.44E-01	Participant5	UserOptimized	J
7.50E-01	Participant16	UserOptimized	J
8.50E-01	Participant7	UserOptimized	J
8.43E-01	Participant11	UserOptimized	J
7.84E-01	CellProfilerExpert	CellProfiler	CP
8.54E-01	CellProfilerExpert	CellProfiler	CP
8.83E-01	CellProfilerExpert	CellProfiler	CP
8.43E-01	CellProfilerExpert	CellProfiler	CP
7.81E-01	CellProfilerExpert	CellProfiler	CP
8.51E-01	CellProfilerExpert	CellProfiler	CP
7.96E-01	CellProfilerExpert	CellProfiler	CP
8.41E-01	CellProfilerExpert	CellProfiler	CP
8.09E-01	CellProfilerExpert	CellProfiler	CP
8.31E-01	CellProfilerExpert	CellProfiler	CP
