## Supplementary material for "Interactive machine learning for fast and robust cell profiling": All supplementary files: IoU_Experiment2_fa.csv

IoU	Participant	Segmentation mode	Image
2.06E-01	Participant14	Automated	A
2.02E-01	Participant7	Automated	A
2.03E-01	Participant3	Automated	A
7.31E-02	Participant2	Automated	A
1.31E-01	Participant5	Automated	A
1.73E-01	Participant11	Automated	A
1.56E-01	Participant16	Automated	A
1.80E-01	Participant12	Automated	A
9.53E-02	Participant14	Automated	B
1.33E-01	Participant7	Automated	B
1.21E-01	Participant3	Automated	B
9.33E-02	Participant2	Automated	B
1.33E-01	Participant5	Automated	B
1.21E-01	Participant11	Automated	B
2.05E-01	Participant16	Automated	B
1.10E-01	Participant12	Automated	B
1.17E-01	Participant14	Automated	C
1.18E-01	Participant3	Automated	C
1.18E-01	Participant7	Automated	C
1.60E-01	Participant2	Automated	C
1.82E-01	Participant5	Automated	C
1.15E-01	Participant11	Automated	C
1.15E-01	Participant12	Automated	C
2.03E-01	Participant16	Automated	C
4.25E-02	Participant14	Automated	D
4.68E-02	Participant7	Automated	D
5.18E-02	Participant3	Automated	D
1.41E-01	Participant5	Automated	D
1.64E-01	Participant2	Automated	D
9.43E-02	Participant16	Automated	D
4.48E-02	Participant12	Automated	D
4.04E-02	Participant11	Automated	D
1.32E-01	Participant14	Automated	E
1.36E-01	Participant3	Automated	E
1.35E-01	Participant7	Automated	E
1.47E-01	Participant5	Automated	E
1.11E-01	Participant2	Automated	E
1.33E-01	Participant12	Automated	E
1.45E-01	Participant16	Automated	E
1.28E-01	Participant11	Automated	E
6.31E-02	Participant14	Automated	F
6.43E-02	Participant3	Automated	F
6.62E-02	Participant7	Automated	F
1.28E-01	Participant5	Automated	F
1.11E-01	Participant2	Automated	F
7.70E-02	Participant12	Automated	F
1.01E-01	Participant16	Automated	F
6.21E-02	Participant11	Automated	F
5.96E-02	Participant14	Automated	G
5.95E-02	Participant7	Automated	G
6.02E-02	Participant3	Automated	G
9.23E-02	Participant5	Automated	G
1.14E-01	Participant2	Automated	G
1.05E-01	Participant16	Automated	G
5.97E-02	Participant12	Automated	G
5.95E-02	Participant11	Automated	G
2.40E-02	Participant11	Automated	H
1.14E-01	Participant16	Automated	H
9.54E-03	Participant12	Automated	H
1.25E-01	Participant2	Automated	H
1.33E-01	Participant5	Automated	H
2.38E-02	Participant7	Automated	H
1.25E-02	Participant3	Automated	H
1.31E-02	Participant14	Automated	H
9.55E-02	Participant11	Automated	I
8.96E-02	Participant12	Automated	I
2.03E-01	Participant16	Automated	I
1.66E-01	Participant2	Automated	I
1.86E-01	Participant5	Automated	I
9.08E-02	Participant3	Automated	I
9.08E-02	Participant7	Automated	I
9.36E-02	Participant14	Automated	I
4.68E-02	Participant11	Automated	J
4.69E-02	Participant12	Automated	J
8.78E-02	Participant16	Automated	J
1.31E-01	Participant2	Automated	J
9.89E-02	Participant5	Automated	J
4.68E-02	Participant3	Automated	J
4.68E-02	Participant7	Automated	J
4.74E-02	Participant14	Automated	J
2.02E-01	Participant14	Composite	A
1.92E-01	Participant5	Composite	A
6.64E-02	Participant2	Composite	A
1.63E-01	Participant3	Composite	A
1.79E-01	Participant7	Composite	A
1.85E-01	Participant12	Composite	A
1.38E-01	Participant16	Composite	A
1.39E-01	Participant11	Composite	A
9.80E-02	Participant5	Composite	B
1.29E-01	Participant14	Composite	B
7.63E-02	Participant2	Composite	B
1.53E-01	Participant12	Composite	B
1.75E-01	Participant16	Composite	B
1.37E-01	Participant3	Composite	B
1.54E-01	Participant7	Composite	B
1.97E-01	Participant11	Composite	B
1.16E-01	Participant5	Composite	C
1.18E-01	Participant14	Composite	C
1.14E-01	Participant2	Composite	C
2.06E-01	Participant16	Composite	C
1.32E-01	Participant12	Composite	C
1.36E-01	Participant7	Composite	C
1.66E-01	Participant3	Composite	C
1.95E-01	Participant11	Composite	C
2.10E-02	Participant2	Composite	D
3.99E-02	Participant5	Composite	D
4.04E-02	Participant14	Composite	D
1.54E-01	Participant11	Composite	D
1.30E-01	Participant12	Composite	D
1.86E-01	Participant16	Composite	D
7.96E-02	Participant3	Composite	D
1.43E-01	Participant7	Composite	D
7.01E-02	Participant2	Composite	E
1.31E-01	Participant5	Composite	E
1.36E-01	Participant14	Composite	E
1.54E-01	Participant11	Composite	E
1.38E-01	Participant16	Composite	E
1.59E-01	Participant12	Composite	E
1.63E-01	Participant7	Composite	E
1.50E-01	Participant3	Composite	E
1.29E-01	Participant2	Composite	F
6.24E-02	Participant14	Composite	F
6.14E-02	Participant5	Composite	F
1.18E-01	Participant11	Composite	F
8.53E-02	Participant7	Composite	F
1.09E-01	Participant3	Composite	F
1.27E-01	Participant16	Composite	F
8.92E-02	Participant12	Composite	F
1.03E-01	Participant2	Composite	G
5.95E-02	Participant14	Composite	G
5.87E-02	Participant5	Composite	G
1.09E-01	Participant11	Composite	G
9.44E-02	Participant3	Composite	G
9.11E-02	Participant7	Composite	G
8.97E-02	Participant12	Composite	G
1.44E-01	Participant16	Composite	G
1.12E-01	Participant3	Composite	H
1.05E-01	Participant7	Composite	H
9.94E-02	Participant12	Composite	H
1.54E-01	Participant16	Composite	H
1.49E-01	Participant11	Composite	H
2.39E-02	Participant14	Composite	H
1.31E-02	Participant5	Composite	H
6.09E-02	Participant2	Composite	H
1.89E-01	Participant7	Composite	I
1.96E-01	Participant3	Composite	I
1.85E-01	Participant16	Composite	I
1.87E-01	Participant12	Composite	I
1.79E-01	Participant11	Composite	I
9.55E-02	Participant14	Composite	I
9.51E-02	Participant5	Composite	I
1.53E-01	Participant2	Composite	I
1.42E-01	Participant16	Composite	J
6.55E-02	Participant12	Composite	J
6.51E-02	Participant7	Composite	J
8.03E-02	Participant3	Composite	J
9.59E-02	Participant11	Composite	J
4.20E-02	Participant5	Composite	J
4.68E-02	Participant14	Composite	J
1.06E-01	Participant2	Composite	J
1.60E-01	Participant11	Manual	A
1.13E-01	Participant3	Manual	A
1.25E-01	Participant7	Manual	A
1.26E-01	Participant16	Manual	A
1.81E-01	Participant12	Manual	A
5.30E-02	Participant2	Manual	A
1.38E-01	Participant14	Manual	A
9.86E-02	Participant5	Manual	A
1.46E-01	Participant11	Manual	B
1.32E-01	Participant16	Manual	B
1.29E-01	Participant12	Manual	B
1.19E-01	Participant3	Manual	B
1.35E-01	Participant7	Manual	B
6.40E-02	Participant2	Manual	B
9.67E-02	Participant5	Manual	B
1.90E-01	Participant14	Manual	B
1.92E-01	Participant11	Manual	C
1.25E-01	Participant12	Manual	C
2.03E-01	Participant16	Manual	C
2.06E-01	Participant7	Manual	C
1.47E-01	Participant3	Manual	C
7.68E-02	Participant2	Manual	C
1.28E-01	Participant5	Manual	C
1.99E-01	Participant14	Manual	C
1.73E-01	Participant16	Manual	D
9.24E-02	Participant12	Manual	D
1.91E-01	Participant3	Manual	D
1.77E-01	Participant7	Manual	D
1.19E-01	Participant11	Manual	D
1.55E-01	Participant5	Manual	D
1.13E-01	Participant14	Manual	D
4.74E-02	Participant2	Manual	D
1.53E-01	Participant12	Manual	E
1.51E-01	Participant16	Manual	E
1.45E-01	Participant7	Manual	E
1.28E-01	Participant3	Manual	E
1.48E-01	Participant11	Manual	E
1.18E-01	Participant5	Manual	E
1.49E-01	Participant14	Manual	E
8.09E-02	Participant2	Manual	E
1.25E-01	Participant7	Manual	F
1.41E-01	Participant3	Manual	F
9.52E-02	Participant12	Manual	F
1.34E-01	Participant16	Manual	F
1.11E-01	Participant11	Manual	F
1.31E-01	Participant14	Manual	F
1.18E-01	Participant5	Manual	F
8.01E-02	Participant2	Manual	F
1.38E-01	Participant3	Manual	G
1.23E-01	Participant7	Manual	G
1.08E-01	Participant16	Manual	G
6.94E-02	Participant12	Manual	G
9.36E-02	Participant11	Manual	G
1.35E-01	Participant14	Manual	G
1.53E-01	Participant5	Manual	G
8.13E-02	Participant2	Manual	G
4.26E-02	Participant2	Manual	H
1.52E-01	Participant14	Manual	H
9.81E-02	Participant5	Manual	H
1.12E-01	Participant11	Manual	H
7.38E-02	Participant3	Manual	H
1.51E-01	Participant7	Manual	H
1.48E-01	Participant16	Manual	H
6.59E-02	Participant12	Manual	H
1.10E-01	Participant2	Manual	I
1.95E-01	Participant14	Manual	I
1.50E-01	Participant5	Manual	I
1.99E-01	Participant11	Manual	I
1.78E-01	Participant7	Manual	I
1.81E-01	Participant3	Manual	I
1.49E-01	Participant12	Manual	I
1.80E-01	Participant16	Manual	I
1.00E-01	Participant2	Manual	J
1.37E-01	Participant5	Manual	J
1.29E-01	Participant14	Manual	J
8.78E-02	Participant11	Manual	J
4.42E-02	Participant12	Manual	J
1.20E-01	Participant16	Manual	J
1.39E-01	Participant7	Manual	J
1.55E-01	Participant3	Manual	J
2.67E-02	Participant14	UserOptimized	A
2.30E-02	Participant5	UserOptimized	A
4.69E-02	Participant2	UserOptimized	A
4.86E-02	Participant3	UserOptimized	A
4.44E-02	Participant7	UserOptimized	A
4.87E-02	Participant11	UserOptimized	A
9.59E-02	Participant16	UserOptimized	A
5.36E-02	Participant12	UserOptimized	A
1.99E-02	Participant14	UserOptimized	B
1.90E-02	Participant5	UserOptimized	B
4.90E-02	Participant2	UserOptimized	B
4.67E-02	Participant3	UserOptimized	B
5.45E-02	Participant7	UserOptimized	B
3.49E-02	Participant11	UserOptimized	B
1.68E-01	Participant16	UserOptimized	B
4.78E-02	Participant12	UserOptimized	B
5.43E-02	Participant14	UserOptimized	C
5.42E-02	Participant5	UserOptimized	C
4.27E-02	Participant2	UserOptimized	C
3.81E-02	Participant7	UserOptimized	C
3.83E-02	Participant3	UserOptimized	C
5.43E-02	Participant11	UserOptimized	C
7.63E-02	Participant12	UserOptimized	C
1.46E-01	Participant16	UserOptimized	C
3.00E-02	Participant14	UserOptimized	D
6.45E-02	Participant2	UserOptimized	D
9.26E-02	Participant5	UserOptimized	D
5.94E-02	Participant3	UserOptimized	D
6.94E-02	Participant7	UserOptimized	D
2.35E-01	Participant16	UserOptimized	D
9.28E-02	Participant12	UserOptimized	D
1.19E-01	Participant11	UserOptimized	D
1.10E-01	Participant14	UserOptimized	E
1.08E-01	Participant2	UserOptimized	E
6.63E-02	Participant5	UserOptimized	E
6.71E-02	Participant7	UserOptimized	E
6.49E-02	Participant3	UserOptimized	E
8.70E-02	Participant12	UserOptimized	E
1.54E-01	Participant16	UserOptimized	E
1.07E-01	Participant11	UserOptimized	E
8.22E-02	Participant14	UserOptimized	F
7.45E-02	Participant2	UserOptimized	F
8.99E-02	Participant5	UserOptimized	F
5.28E-02	Participant7	UserOptimized	F
4.05E-02	Participant3	UserOptimized	F
1.07E-01	Participant12	UserOptimized	F
1.28E-01	Participant16	UserOptimized	F
8.79E-02	Participant11	UserOptimized	F
8.44E-02	Participant14	UserOptimized	G
1.08E-01	Participant2	UserOptimized	G
6.34E-02	Participant5	UserOptimized	G
9.75E-02	Participant3	UserOptimized	G
9.89E-02	Participant7	UserOptimized	G
1.55E-01	Participant16	UserOptimized	G
1.26E-01	Participant12	UserOptimized	G
1.10E-01	Participant11	UserOptimized	G
7.30E-02	Participant11	UserOptimized	H
2.98E-02	Participant16	UserOptimized	H
5.56E-02	Participant12	UserOptimized	H
2.82E-02	Participant3	UserOptimized	H
3.03E-02	Participant7	UserOptimized	H
5.60E-02	Participant5	UserOptimized	H
7.14E-02	Participant2	UserOptimized	H
6.55E-02	Participant14	UserOptimized	H
6.80E-02	Participant11	UserOptimized	I
6.50E-02	Participant12	UserOptimized	I
1.68E-01	Participant16	UserOptimized	I
6.28E-02	Participant7	UserOptimized	I
5.56E-02	Participant3	UserOptimized	I
9.98E-02	Participant5	UserOptimized	I
4.37E-02	Participant2	UserOptimized	I
6.68E-02	Participant14	UserOptimized	I
8.22E-02	Participant11	UserOptimized	J
1.24E-01	Participant12	UserOptimized	J
1.29E-01	Participant16	UserOptimized	J
7.24E-02	Participant7	UserOptimized	J
7.24E-02	Participant3	UserOptimized	J
7.52E-02	Participant5	UserOptimized	J
7.09E-02	Participant2	UserOptimized	J
5.21E-02	Participant14	UserOptimized	J
2.73E-01	CellProfilerExpert	CellProfiler	CP
3.16E-01	CellProfilerExpert	CellProfiler	CP
2.14E-01	CellProfilerExpert	CellProfiler	CP
2.51E-01	CellProfilerExpert	CellProfiler	CP
3.27E-01	CellProfilerExpert	CellProfiler	CP
2.38E-01	CellProfilerExpert	CellProfiler	CP
1.29E-01	CellProfilerExpert	CellProfiler	CP
1.62E-01	CellProfilerExpert	CellProfiler	CP
3.11E-01	CellProfilerExpert	CellProfiler	CP
2.13E-01	CellProfilerExpert	CellProfiler	CP
