## Supplementary material for "Interactive machine learning for fast and robust cell profiling": All supplementary files: tukey_iou_cell.csv

	diff	lwr	upr	p adj
CellProfiler-Automated	0.194866631	0.028584807	0.361148456	0.012279483
Manual-Automated	0.206627106	0.128241102	0.28501311	0
Composite-Automated	0.142421098	0.06273937	0.222102826	1.26E-05
UserOptimized-Automated	0.002765062	-0.075620941	0.081151066	0.999980382
Manual-CellProfiler	0.011760475	-0.15452135	0.1780423	0.999687118
Composite-CellProfiler	-0.052445533	-0.21934208	0.114451014	0.911440804
UserOptimized-CellProfiler	-0.192101569	-0.358383393	-0.025819744	0.014216582
Composite-Manual	-0.064206008	-0.143887736	0.01547572	0.179374872
UserOptimized-Manual	-0.203862044	-0.282248048	-0.12547604	0
UserOptimized-Composite	-0.139656035	-0.219337763	-0.059974307	2.00E-05
