## Supplementary material for "Interactive machine learning for fast and robust cell profiling": All supplementary files: tukey_iou_fa.csv

	diff	lwr	upr	p adj
CellProfiler-Automated	0.137632	0.095770388	0.179493612	8.57E-13
Manual-Automated	0.0237045	0.003970747	0.043438253	0.009578859
Composite-Automated	0.01464325	-0.005090503	0.034377003	0.251407064
UserOptimized-Automated	-0.02973675	-0.049470503	-0.010002997	0.000435175
Manual-CellProfiler	-0.1139275	-0.155789112	-0.072065888	8.53E-12
Composite-CellProfiler	-0.12298875	-0.164850362	-0.081127138	1.01E-12
UserOptimized-CellProfiler	-0.16736875	-0.209230362	-0.125507138	8.42E-13
Composite-Manual	-0.00906125	-0.028795003	0.010672503	0.716148939
UserOptimized-Manual	-0.05344125	-0.073175003	-0.033707497	1.06E-11
UserOptimized-Composite	-0.04438	-0.064113753	-0.024646247	2.04E-08
